# SCL28 promotes cell expansion and endoreplication in Arabidopsis by activating *SIAMESE-RELATED* cyclin-dependent kinase inhibitors

**DOI:** 10.1101/2021.08.10.455231

**Authors:** Camila Goldy, Virginia Barrera, Isaiah Taylor, Celeste Buchensky, Rodrigo Vena, Philip N. Benfey, Lieven De Veylder, Ramiro E. Rodriguez

## Abstract

The processes that contribute to plant organ morphogenesis are spatial-temporally organized. Within the meristem the mitotic cell cycle produces new cells that subsequently engage in specific cell expansion and differentiation programs once they exit the division competent zone. The latter is frequently accompanied by endoreplication, being an alternative cell cycle that replicates the DNA without nuclear division, causing a stepwise increase in somatic ploidy. We have previously shown that the Arabidopsis SCL28 transcription factor promotes progression through G2/M and modulates division plane orientation. Here, we demonstrate that *SCL28* co-express and regulates genes specific to cell elongation and differentiation, including genes related to cell wall and cytoskeleton assembly. Consistently, this correlates with defects in post-mitotic cell expansion in a *scl28* mutant. Strikingly, SCL28 controls expression of 6 members of the *SIAMESE/SIAMESE-RELATED* (*SIM/SMR*) family, encoding cyclin-dependent kinase inhibitors with a role in promoting mitotic cell cycle exit and endoreplication onset, both in response to developmental and environmental cues. Consistent with this role, *scl28* mutants displayed reduced endoreplication, both in roots and leaves. Altogether, these results suggest that *SCL28* controls cell expansion and differentiation by promoting endoreplication onset and by modulating aspects of the biogenesis, assembly and remodeling of the cytoskeleton and cell wall.
