## Supplementary material for "SCL28 promotes cell expansion and endoreplication in Arabidopsis by activating *SIAMESE-RELATED* cyclin-dependent kinase inhibitors": Table S1

### Sheet: Table S1
Table S1. SCL28 promotes cell expansion in multiple organs
Cell size in various cell types from roots and shoots in wild type (wt), scl28-3 and scl28-3 × ProSCL28:SCL28-VENUS plants.
Root cortex cell length
Genotype	μm	standard error	n	ANOVA and Tukey’s multiple comparison test*
wt	143.314	5.42875	18	A
scl28-3	96.7751	4.40341	12	B
scl28-3 x ProSCL28:SCL28-VENUS	186.77	8.74618	12	C
Root epidermis cell length
Genotype	μm	standard error	n	ANOVA and Tukey’s multiple comparison test*
wt	322.499	70.0292	24	A
scl28-3	244.234	59.7125	32	B
scl28-3 x ProSCL28:SCL28-VENUS	379.207	79.2055	27	C
Hypocotyl epidermis cell area
Genotype	μm2	standard error	n	ANOVA and Tukey’s multiple comparison test*
wt	1724.55	580.208	17	A
scl28-3	1272.08	430.381	17	AB
scl28-3 x ProSCL28:SCL28-VENUS	1492	462.143	23	B
Inflorescence stem epidermis cell length
Genotype	μm	standard error	n	ANOVA and Tukey’s multiple comparison test*
wt	166.071	24.6067	24	A
scl28-3	106.099	23.3163	24	B
scl28-3 x ProSCL28:SCL28-VENUS	168.479	33.9416	24	C
Leaf palisade parenchyma cell area
Genotype	μm2	standard error	n	ANOVA and Tukey’s multiple comparison test*
wt	4176.39	469.413	14	A
scl28-3	3027.04	466.963	14	B
scl28-3 x ProSCL28:SCL28-VENUS	6142.65	3856.61	15	C
Leaf epidermis cell area
Genotype	μm2	standard error	n	ANOVA and Tukey’s multiple comparison test*
wt	7349.27	1589.56	14	A
scl28-3	6134.58	911.83	14	B
scl28-3 x ProSCL28:SCL28-VENUS	9453.75	2210.28	12	C
				*Different letters indicate significant differences
